# Comparative genomics of *Staphylococcus capitis* reveals determinants of speciation

**DOI:** 10.1101/2022.02.11.480064

**Authors:** Charlotte E. Chong, Rebecca J. Bengtsson, Malcolm J. Horsburgh

## Abstract

*Staphylococcus capitis* is primarily described as a human skin commensal but is now emergent as an opportunistic pathogen isolated from bloodstream and prosthetic joint infections, and neonatal intensive care unit (NICU) associated sepsis. We used comparative genomic analyses of *S. capitis* to provide new insights of commensal scalp isolates from varying skin states, and to expand our current knowledge of the species populations (scalp isolates, *n* = 59, contextual isolates, *n* = 127). A highly recombinogenic population structure was revealed, with genomes including the presence of a range of previously described staphylococcal virulence factors, cell wall-associated proteins, and two-component systems. Genomic differences between the two described *S. capitis* subspecies were explored and reveal determinants associated exclusively with each. The subspecies *ureolyticus* was distinguished from subspecies *capitis* by differences in antimicrobial resistance genes and gene clusters linked to survival on the skin. This study will aid further research into classification of *S. capitis* and virulence linked phylogroups that is important to monitor the spread and evolution of *S. capitis.*
