## Supplementary material for "Comparative genomics of *Staphylococcus capitis* reveals determinants of speciation": Table S1

### Sheet: Supplementary Table 1- Isolates
Isolate ID	Isolate ID	Isolation site	This study	Sample Origin	SRA Sample Accession	Genbank assembly Accession
Sample_1	Sample_1HH.1	Healthy Scalp	Yes	United Kingdom	ERS7302663	N/A
Sample_2	Sample_1HH.2	Healthy Scalp	Yes	United Kingdom	ERS7302664	N/A
Sample_3	Sample_1HH.3	Healthy Scalp	Yes	United Kingdom	ERS7302665	N/A
Sample_4	Sample_1HH.4	Healthy Scalp	Yes	United Kingdom	ERS7302666	N/A
Sample_7	Sample_2HH.4	Healthy Scalp	Yes	United Kingdom	ERS7302667	N/A
Sample_9	Sample_3HH.2	Healthy Scalp	Yes	United Kingdom	ERS7302668	N/A
Sample_12	Sample_4HH.1	Healthy Scalp	Yes	United Kingdom	ERS7302669	N/A
Sample_13	Sample_4HH.2	Healthy Scalp	Yes	United Kingdom	ERS7302670	N/A
Sample_15	Sample_4HH.4	Healthy Scalp	Yes	United Kingdom	ERS7302671	N/A
Sample_17	Sample_5HH.2	Healthy Scalp	Yes	United Kingdom	ERS7302672	N/A
Sample_18	Sample_5HH.3	Healthy Scalp	Yes	United Kingdom	ERS7302673	N/A
Sample_19	Sample_5HH.4	Healthy Scalp	Yes	United Kingdom	ERS7302674	N/A
Sample_20	Sample_6DD.1	Dandruff Scalp	Yes	United Kingdom	ERS7302675	N/A
Sample_21	Sample_6DD.2	Dandruff Scalp	Yes	United Kingdom	ERS7302676	N/A
Sample_22	Sample_6DD.3	Dandruff Scalp	Yes	United Kingdom	ERS7302677	N/A
Sample_24	Sample_7DH.1	Healthy site on Dandruff Scalp	Yes	United Kingdom	ERS7302678	N/A
Sample_25	Sample_7DH.2	Healthy site on Dandruff Scalp	Yes	United Kingdom	ERS7302679	N/A
Sample_26	Sample_7DH.3	Healthy site on Dandruff Scalp	Yes	United Kingdom	ERS7302680	N/A
Sample_27	Sample_7DH.4	Healthy site on Dandruff Scalp	Yes	United Kingdom	ERS7302681	N/A
Sample_28	Sample_8DD.1	Dandruff Scalp	Yes	United Kingdom	ERS7302682	N/A
Sample_29	Sample_8DD.2	Dandruff Scalp	Yes	United Kingdom	ERS7302683	N/A
Sample_30	Sample_8DD.3	Dandruff Scalp	Yes	United Kingdom	ERS7302684	N/A
Sample_32	Sample_9DH.1	Healthy site on Dandruff Scalp	Yes	United Kingdom	ERS7302685	N/A
Sample_33	Sample_9DH.2	Healthy site on Dandruff Scalp	Yes	United Kingdom	ERS7302686	N/A
Sample_34	Sample_9DH.3	Healthy site on Dandruff Scalp	Yes	United Kingdom	ERS7302687	N/A
Sample_35	Sample_9DH.4	Healthy site on Dandruff Scalp	Yes	United Kingdom	ERS7302688	N/A
Sample_36	Sample_10DD.1	Dandruff Scalp	Yes	United Kingdom	ERS7302689	N/A
Sample_37	Sample_10DD.2	Dandruff Scalp	Yes	United Kingdom	ERS7302690	N/A
Sample_38	Sample_10DD.3	Dandruff Scalp	Yes	United Kingdom	ERS7302691	N/A
Sample_39	Sample_10DD.4	Dandruff Scalp	Yes	United Kingdom	ERS7302692	N/A
Sample_40	Sample_11DH.1	Healthy site on Dandruff Scalp	Yes	United Kingdom	ERS7302693	N/A
Sample_41	Sample_11DH.2	Healthy site on Dandruff Scalp	Yes	United Kingdom	ERS7302694	N/A
Sample_42	Sample_11DH.3	Healthy site on Dandruff Scalp	Yes	United Kingdom	ERS7302695	N/A
Sample_43	Sample_11DH.4	Healthy site on Dandruff Scalp	Yes	United Kingdom	ERS7302696	N/A
Sample_45	Sample_12DD.2	Dandruff Scalp	Yes	United Kingdom	ERS7302697	N/A
Sample_47	Sample_12DD.4	Dandruff Scalp	Yes	United Kingdom	ERS7302698	N/A
Sample_49	Sample_13DH.1.2	Healthy site on Dandruff Scalp	Yes	United Kingdom	ERS7302699	N/A
Sample_50	Sample_13DH.2	Healthy site on Dandruff Scalp	Yes	United Kingdom	ERS7302700	N/A
Sample_52	Sample_13DH.4	Healthy site on Dandruff Scalp	Yes	United Kingdom	ERS7302701	N/A
Sample_54	Sample_14DD.2	Dandruff Scalp	Yes	United Kingdom	ERS7302702	N/A
Sample_55	Sample_14DD.3	Dandruff Scalp	Yes	United Kingdom	ERS7302703	N/A
Sample_56	Sample_14DD.4	Dandruff Scalp	Yes	United Kingdom	ERS7302704	N/A
Sample_57	Sample_15DH.1	Healthy site on Dandruff Scalp	Yes	United Kingdom	ERS7302705	N/A
Sample_58	Sample_15DH.2	Healthy site on Dandruff Scalp	Yes	United Kingdom	ERS7302706	N/A
Sample_60	Sample_15DH.4	Healthy site on Dandruff Scalp	Yes	United Kingdom	ERS7302707	N/A
Sample_62	Sample_16DD.2	Dandruff Scalp	Yes	United Kingdom	ERS7302708	N/A
Sample_63	Sample_16DD.3	Dandruff Scalp	Yes	United Kingdom	ERS7302709	N/A
Sample_65	Sample_17DH.1	Healthy site on Dandruff Scalp	Yes	United Kingdom	ERS7302710	N/A
Sample_66	Sample_17DH.2	Healthy site on Dandruff Scalp	Yes	United Kingdom	ERS7302711	N/A
Sample_75	Sample_20HH.1	Healthy Scalp	Yes	United Kingdom	ERS7302712	N/A
Sample_78	Sample_20HH.4	Healthy Scalp	Yes	United Kingdom	ERS7302713	N/A
Sample_79	Sample_21HH.1	Healthy Scalp	Yes	United Kingdom	ERS7302714	N/A
Sample_80	Sample_21HH.2	Healthy Scalp	Yes	United Kingdom	ERS7302715	N/A
Sample_81	Sample_21HH.3	Healthy Scalp	Yes	United Kingdom	ERS7302716	N/A
Sample_82	Sample_21HH.4	Healthy Scalp	Yes	United Kingdom	ERS7302717	N/A
Sample_83	Sample_22HH.1	Healthy Scalp	Yes	United Kingdom	ERS7302718	N/A
Sample_84	Sample_22HH.2	Healthy Scalp	Yes	United Kingdom	ERS7302719	N/A
Sample_85	Sample_22HH.3	Healthy Scalp	Yes	United Kingdom	ERS7302720	N/A
Sample_86	Sample_22HH.4	Healthy Scalp	Yes	United Kingdom	ERS7302721	N/A
Sample_87	ATCC_49325	Skin	No	USA	ERS7302722	N/A
Sample_88	Sample_88	Scalp	No	India	ERS7302723	N/A
Sample_104	VCU116	Unknown	No	Unknown	ERS7302724	N/A
Sample_105	Sample_105	Foot	No	United Kingdom	ERS7302725	N/A
Sample_106	Sample_106	Foot	No	United Kingdom	ERS7302726	N/A
Sample_107	Sample_107	Foot	No	United Kingdom	ERS7302727	N/A
Sample_108	DSM20327	Skin	No	USA	ERS7302728	N/A
AYP1020	AYP1020	Blood	No	Australia		GCA_001028645.1
FDAARGOS_378	FDAARGOS_378	Cerebrospinal fluid	No	USA		GCA_002591175.1
TW2795	TW2795	Blood	No	Japan		GCA_002356175.1
NCTC 11045	NCTC11045	Skin	No	USA		GCA_901482635.1
DSM 6717	DSM6717	Skin	No	Unknown		GCA_002901925.1
SK14	SK14	Skin	No	Unknown		GCA_000174135.1
LNZR-1	LNZR-1	Blood	No	China		GCA_000712995.1
CR02	CR02	Neonate	No	France		GCA_001458675.1
CR03	CR03	Neonate	No	Belgium		GCA_001215085.1
CR05	CR05	Neonate	No	United Kingdom		GCA_001220005.1
CR09	CR09	Neonate	No	France		GCA_001220605.1
C87	C87	Upper respiratory tract	No	Unknown		GCA_000183705.1
QNI	QNI	Skin	No	China		N/A
DMG1800578	DMG1800578	Neonatal Axilla	No	New Zealand	SRX4598283	N/A
DMG1800574	DMG1800574	Neonatal unit staff Pinna	No	New Zealand	SRX4598290	N/A
DMG1800575	DMG1800575	Neonatal unit staff Pinna	No	New Zealand	SRX4598289	N/A
DMG1800577	DMG1800577	Neonatal unit staff Pinna	No	New Zealand	SRX4598297	N/A
DMG1800560	DMG1800560	Neonatal Axilla	No	New Zealand	SRX4598332	N/A
DMG1800582	DMG1800582	Neonatal Axilla	No	New Zealand	SRX4598287	N/A
DMG1800663	DMG1800663	Neonatal Eye	No	New Zealand	SRX4598248	N/A
DMG1800572	DMG1800572	Neonatal unit staff Thumb	No	New Zealand	SRX4598292	N/A
ERR2856280	ERS2855659	PJI	No	Sweden	ERX2862813	N/A
SRR7939101_AX20	AX20	Clinical	No	Canada	SRX4774374	N/A
SRR7939072_AD77	AD77	Clinical	No	France	SRX4774403	N/A
ERR3219411_15TB0735	15TB0735	Clinical- orthopaedic	No	United Kingdom	ERX3246892	N/A
SRR7741975	SSCC65064	Neonatal unit	No	Australia	SRX4598329	N/A
ERR3219574_15TB0894	15TB0894	Unknown	No	United Kingdom	ERX3247055	N/A
ERR3219480_15TB0827_S1	15TB0827_S1	Unknown	No	United Kingdom	ERX3246961	N/A
SRR12347929_R6013	R6013	Skin swab from squamous cell carcinomas patient	No	Australia	SRX8847559	N/A
ERR4014820	1D-1486	Blood	No	Denmark	ERX4016209	N/A
ERR3719197	SCN_13	Blood	No	Denmark	ERX3720465	N/A
ERR3219608_15TB0935_S1	15TB0935_S1	Clinical	No	United Kingdom	ERX3247089	N/A
SRR7939095_BG77	BG77	Clinical	No	Finland	SRX4774380	N/A
SRR7939117_AY41	AY41	Clinical	No	Belgium	SRX4774358	N/A
ERR3219898_16TB0615	16TB0615	Clinical- orthopaedic	No	United Kingdom	ERX3247379	N/A
SRR7741974	SSCC65303	Clinical	No	Australia	SRX4598330	N/A
SRR7939111_BA10	BA10	Clinical	No	Germany	SRX4774364	N/A
SRR7939173_H112740767	H112740767	Clinical	No	United Kingdom	SRX4774302	N/A
ERR3719209	SCN_8	Community	No	Denmark	ERX3720460	N/A
ERR3219619_15TB0941	15TB0941	Blood	No	United Kingdom	ERX3247100	N/A
ERR3719190	SCN_11	Community	No	Denmark	ERX3720463	N/A
ERR3719199	SCN_15	Community	No	Denmark	ERX3720467	N/A
ERR3719208	SCN_7	Community	No	Denmark	ERX3720459	N/A
ERR3719207	SCN_6	Community	No	Denmark	ERX3720458	N/A
ERR3719203	SCN_19	Community	No	Denmark	ERX3720471	N/A
SRR7742007	DMG1800577	Neonatal unit staff Pinna	No	New Zealand	SRX4598297	N/A
ERR3719202	SCN_18	Community	No	Denmark	ERX3720470	N/A
ERR3719206	SCN_5	Community	No	Denmark	ERX3720457	N/A
SRR7742010	DMG1800570	Neonatal unit staff Pinna	No	New Zealand	SRX4598294	N/A
ERR3719200	SCN_16	Community	No	Denmark	ERX3720468	N/A
ERR3719215	capitis	Clinical	No	Denmark	ERX3720482	N/A
SRR7742008	DMG1800568	Neonatal unit staff Pinna	No	New Zealand	SRX4598296	N/A
SRR8786557_BA20	BA20	Clinical	No	France	SRX5576395	N/A
SRR7741969	DMG1800565	Neonatal unit staff Pinna	No	New Zealand	SRX4598335	N/A
ERR3719210	SCN_10	Community	No	Denmark	ERX3720462	N/A
SRR7741994	DMG1800643	Neonatal unit stethoscope ear piece	No	New Zealand	SRX4598310	N/A
ERR3719204	SCN_20	Community	No	Denmark	ERX3720472	N/A
SRR12762905_NK1	NK1	Ear	No	USA	SRX9233641	N/A
SRR7741987	DMG1800640	Neonatal unit stethoscope ear piece	No	New Zealand	SRX4598317	N/A
SRR12348028_R6026	R6026	Skin swab from squamous cell carcinomas patient	No	Australia	SRX8847460	N/A
ERR3219563_15TB0885_S1	15TB0885_S1	Unknown	No	United Kingdom	ERX3247044	N/A
ERR3719229	SCN_2	Community	No	Denmark	ERX3720454	N/A
ERR3219576_15TB0897	15TB0897	Unknown	No	United Kingdom	ERX3247057	N/A
SRR7742009	DMG1800569	Neonatal unit staff Thumb	No	New Zealand	SRX4598295	N/A
SRR7939044_AW15	AW15	Clinical	No	Norway	SRX4774431	N/A
ERR3719180	SCPJI10_2-3	Clinical	No	Denmark	ERX3720487	N/A
SRR7742006	DMG1800576	Neonatal unit staff Thumb	No	New Zealand	SRX4598298	N/A
SRR7939053_AV76	AV76	Clinical	No	France	SRX4774422	N/A
SRR7939051_AE30	AE30	Clinical	No	France	SRX4774424	N/A
SRR7939169_H141220141	H141220141	Clinical	No	United Kingdom	SRX4774306	N/A
ERR3719188	SCPJI14_1-5	PJI	No	Denmark	ERX3720492	N/A
SRR7939272_BD11	BD11	Clinical	No	France	SRX4774203	N/A
SRR7939056_AX22	AX22	Clinical	No	Canada	SRX4774419	N/A
ERR3719221	SCPJI09_3-2	PJI	No	Denmark	ERX3720497	N/A
ERR3719225	SCPJI11_3-7	PJI	No	Denmark	ERX3720502	N/A
ERR3719228	SCN_1	Community	No	Denmark	ERX3720453	N/A
ERR4015099	1D-1769	Blood	No	Denmark	ERX4016488	N/A
ERR3719226	SCPJI11_3-8	PJI	No	Denmark	ERX3720503	N/A
ERR3719201	SCN_17	Community	No	Denmark	ERX3720469	N/A
SRR7939055_AR15	AR15	Clinical	No	Denmark	SRX4774420	N/A
SRR7939270_BD27	BD27	Clinical	No	Taiwan	SRX4774205	N/A
SRR7939054_AQ35	AQ35	Clinical	No	France	SRX4774421	N/A
SRR7939049_AK79	AK79	Clinical	No	Australia	SRX4774426	N/A
ERR3719227	SCPJI14_2-5	PJI	No	Denmark	ERX3720504	N/A
SRR7939176_H111920047	H111920047	Clinical	No	United Kingdom	SRX4774299	N/A
SRR7939050_AE28	AE28	Clinical	No	France	SRX4774425	N/A
SRR7939236_BA23	BA23	Clinical	No	USA	SRX4774239	N/A
SRR7939234_BA09	BA09	Clinical	No	Germany	SRX4774241	N/A
ERR3219605_15TB0933	15TB0933	Blood	No	United Kingdom	ERX3247086	N/A
ERR3219698_15TB0989	15TB0989	Blood	No	United Kingdom	ERX3247179	N/A
SRR7939269_BD28	BD28	Clinical	No	Taiwan	SRX4774206	N/A
SRR12339016_MFP08	MFP08	Clinical- Scapula	No	France	SRX8838871	N/A
SRR7741964	DMG1800566	Neonatal unit staff Pinna	No	New Zealand	SRX4598340	N/A
ERR3719217	SCPJI11_3-9	PJI	No	Denmark	ERX3720493	N/A
SRR7939087_AY31	AY31	Clinical	No	Greece	SRX4774388	N/A
ERR3719179	SCPJI09_2-2	PJI	No	Denmark	ERX3720485	N/A
ERR3719196	SCN_12	Community	No	Denmark	ERX3720464	N/A
ERR3719205	SCPJI05_2-1	PJI	No	Denmark	ERX3720484	N/A
ERR3719216	urealyticus	Clinical	No	Denmark	ERX3720483	N/A
ERR3719222	SCPJI09_3-3	PJI	No	Denmark	ERX3720498	N/A
SRR7939240_BC71	BC71	Clinical	No	South Korea	SRX4774235	N/A
SRR7939266_BH60	BH60	Clinical	No	Denmark	SRX4774209	N/A
SRR7939045_AW52	AW52	Clinical	No	Brazil	SRX4774430	N/A
SRR7939268_BD29	BD29	Clinical	No	Taiwan	SRX4774207	N/A
SRR7939275_BC74	BC74	Clinical	No	South Korea	SRX4774200	N/A
SRR7939241_BC72	BC72	Clinical	No	South Korea	SRX4774234	N/A
SRR7939097_BD67	BD67	Clinical	No	Czech Republic	SRX4774378	N/A
SRR7939098_BD72	BD72	Clinical	No	Czech Republic	SRX4774377	N/A
SRR7939233_AZ72	AZ72	Clinical	No	Singapore	SRX4774242	N/A
ERR3719223	SCPJI10_3-4	Community	No	Denmark	ERX3720499	N/A
SRR8786603_BD41	BD41	Clinical	No	Taiwan	SRX5576441	N/A
SRR7939254_BI76	BI76	Clinical	No	USA	SRX4774221	N/A
SRR7939031_BD06	BD06	Clinical	No	South Korea	SRX4774444	N/A
SRR7939189_AW16	AW16	Clinical	No	Norway	SRX4774286	N/A
SRR7939221_H135060263	H135060263	Clinical	No	United Kingdom	SRX4774254	N/A
ERR3719191	SCNEO16_1-2	Neonate	No	Denmark	ERX3720476	N/A
SRR7939065_AC63	AC63	Clinical	No	Belgium	SRX4774410	N/A
SRR7939128_AB72	AB72	Clinical	No	United Kingdom	SRX4774347	N/A
SRR7939080_BB27	BB27	Clinical	No	Netherlands	SRX4774395	N/A
SRR7939137_Scap16	Scap16	Clinical	No	Ireland	SRX4774338	N/A
