## Supplementary material for "Comparative genomics of *Staphylococcus capitis* reveals determinants of speciation": Table S2

### Sheet: Supplementary Table 3 - HypoSeq
Hypothetical Gene name	S. capitis reference	Annotation	S.capitis ssp. capitis (%)	S.capitis ssp. ureolyticus (%)	Representative Protein Sequence
group_2869		Hypothetical protein	100	0	MTALLQVSENMENRIRQQYGAPSKELEKSFELQNFDIVNSERKQHSLNTLSYSSKISNTARKHSKNMSKNNFFDHTDNKGHSPFDRLKSDNIDFNAAGENLAYGQVNSIYAHEGLMNSLGHRKNILNTHYRNLGVGVDFNKEKQPFWTENYTE
group_459		Putative phage head morphogenesis protein	100	0	MSLFNGKVFKIKDMTPGINAPPMHPWCRSTTVPQMGNWRDKFFTERKGKYQIEDKQSLVRKAGALNDINDPYHSKRDKHAMKYYKSVLNRNKKEKLK
group_1023		Putative transcriptional regulator	100	29.5238	MKNNILYYRKKMKISQETLSKNLGVSRQTINAIENNKYDPSLVLAFKLAKQFSVTVDELFTY
group_1761		Hypothetical protein	100	0.95	MKSKVIKYTAEFDEQRYWERVKRNLGWLGNTLKNVRKKSAML; MARKYTKERQKKISNVVIGIAGCGGIGGAVAERLVRLGVRHIKIADPDYFDLSNINRQYGASLSTIGKNKAEVVGESIFNISRDVNVDIFPEGINDNTADEFVEGCDYVLDKIELFELEARYALHDAFKTHSRCKFMLTVPVFGHRAFFFKWTKDSMSAKDYFNIKPGSKLDEHNTRKIVYSLFPEYPQFPSKEKLDEWLIHNKECPIFAG
group_835		Hypothetical protein	100	0.95	MYKKFANNILLIGHQTRLTMLIELSSGKALPAGELAKLANVKPQTASDHLSKLIEANLITVEKWGRHRYYKITDEKVIDAINALAIISPSMESKSLKETTKKRKLSFMRTCYGHIAGKMGVKFTESLLEKGYMEDCEEYYKLTESGKAWLKCLGLETDNKLYSKPIIKHIDWTERKHHIAGPIALEITKKLFELSWIQKCEINRCLRITKKGEKSFKTHLDMNTN
group_1353	AYP1020_RS02690	Hypothetical protein	0	100	MSDQDANQYKHSGTASRAAGNYGDDAPNASPAEQKHAKKWLKVRNGCLYNKIPEILGVSATGTLIDAMTTGSWQKAAKIILKLGGKGTVVGLAASLTWTYGECSRYANSKVK
group_798	AYP1020_RS11575	Hypothetical protein	0	100	MSKTLELIFKTSLDKPVKLQLTKFDAVLTEQLVKESMNQILELGILKSNVGKPVKAYSAQIIDKNTTILFEDKK
group_1413	AYP1020_RS11570	Hypothetical protein	0	99.0476	MIFLYLLGIFVGMLLPIQTSVNSRLSQFTRSSFYASTISFAVGTLCLLILNLIINPHVFTTSFFSGQTFNYTWFVGGLLGVIFLTGNLLLLPRLGAALTVVITVTGQILMGVVIDTFGLFGASQQPFTFFKAIGIIFLIFGILLMNYVPNRKIHHQTNSNFILWLAIGLVFGSAPPIQTTINSALAQQTHSSIFASLVSFTIGTTALFILTLLFNRTLKISITHDVLGRIKPVYFIGGMLGMAFVTANIILMPFLGAALTTIVAMLGQMIMGIIIDHFGLMGSPKNKITARKVCGLICIAIGIILLRLF
